# Unraveling intratumoral heterogeneity through high-sensitivity single-cell mutational analysis and parallel RNA-sequencing

**DOI:** 10.1101/474734

**Authors:** Alba Rodriguez-Meira, Gemma Buck, Sally-Ann Clark, Benjamin J Povinelli, Veronica Alcolea, Eleni Louka, Simon McGowan, Angela Hamblin, Nikolaos Sousos, Nikolaos Barkas, Alice Giustacchini, Bethan Psaila, Sten Eirik W Jacobsen, Supat Thongjuea, Adam J Mead

## Abstract

Single-cell RNA-sequencing has emerged as a powerful tool to resolve transcriptional heterogeneity. However, its application to study cancerous tissues is currently hampered by the lack of coverage across key mutation hotspots in the vast majority of cells, which prevents correlation of genetic and transcriptional readouts from the same single cell. To overcome this, we developed TARGET-seq, a method for the high-sensitivity detection of multiple mutations within single-cells from both genomic and coding DNA, in parallel with unbiased, high-depth whole transcriptome analysis. We demonstrate how this technique uniquely resolves transcriptional and genetic tumor heterogeneity in myeloproliferative neoplasm stem/progenitor cells, providing insights into deregulated pathways of mutant and non-mutant cells. TARGET-seq provides a powerful tool to resolve molecular signatures of genetically distinct subclones of tumor cells.
