## Supplementary material for "Unraveling intratumoral heterogeneity through high-sensitivity single-cell mutational analysis and parallel RNA-sequencing"

### Sheet: Table S1
Table S1 Reagents and conditions used for cDNA synthesis of SMART-seq2, SMART-seq+, mRNA targeting and TARGET-seq libraries.
Table S1a.Reagents and conditions used for cDNA synthesis of K562 libraries using SMART-seq2 or optimized SMART-seq+ chemistries in 96-well plates.
Table S1b. Reagents and conditions used for cDNA synthesis of JURKAT, SET2, NALM6, MOLT4 and HSPC libraries using SMART-seq+, mRNA targeting or TARGET-seq chemistries in 96 well-plates.

### Sheet: Table S1a
Table S1a.Reagents and conditions used for cDNA synthesis of K562 libraries using SMART-seq2 or optimized SMART-seq+ chemistries in 96-well plates.
Lysis	SMART-seq 2	SMART-seq+	Final concentration		RT	SMART-seq 2	Final concentration	RT	SMART-seq+	Final concentration		PCR	SMART-seq 2	Final concentration	PCR	SMART-seq+	Final concentration
Triton X-100 0.4 %	1.9 μL	1.9 μL	0.0018		5X First Strand Buffer (SuperScript II)	2 μL	1 X	5X First Strand Buffer (SMARTScribe)	2 μL	1 X		Kapa 2G Ready Mix High Sensitivity (2X)	12.5 μL	1 X	2X Buffer (SepAmp)	12.5 μL	1 X
RNase Inhibitor (40 U/μL)	0.1 μL	0.1 μL	0.97 U/μL		RNase Inhibitor (40 U/μL)	0.25 μL	1 U/μL	RNase Inhibitor (40 U/μL)	0.25 μL	1 U/μL		ISPCR primer (10 μM)	0.125 μL	50 nM	ISPCR primer (10 μM)	0.125 μL	50 nM
dNTPs (10 mM)	1 μL	1 μL	2.4 mM		TSO-LNA (100 μM)	0.1 μL	1 μM	LNA-TSO (100 μM)	0.1 μL	1 μM		RT-PCR Grade Water	2.375 μL	NA	SeqAMP (100 U/μL)	0.5 μL	2 U/μL
OligodT30 (10 μM)	1 μL	1 μL	2.4 μM		SuperScript II (200 U/μL)	0.25 μL	5.15 U/μL	SMARTScribe (100 U/μL)	0.5 μL	5.15 U/μL		TOTAL	15 μL		RT-PCR Grade Water	1.875 μL	NA
ERCC spike-in (1:400,000)	0.1 μL	0.1 μL	1:16,400,000		MgCl2 (1 M)	0.1 μL	10 nM	RT-PCR Grade Water	2.25 μL	NA		TOTAL volume (cumulative)	24.7 μL		TOTAL	15 μL
TOTAL	4.1 μL	4.1 μL			DTT (100 mM)	0.2 μL	2 nM	TOTAL	5.6 μL						TOTAL volume (cumulative)	24.7 μL
TOTAL volume (cumulative)	4.1 μL	4.1 μL			Betaine (5M)	2 μL	1 M	TOTAL volume (cumulative)	9.7 μL
					RT-PCR Grade Water	0.70 μL	NA
					TOTAL	5.6 μL
					TOTAL volume (cumulative)	9.7 μL
HEAT INACTIVATION					RT PROGRAM							PCR PROGRAM
Temperature	Time (min:sec)	Cycles			Temperature	Time (min:sec)	Cycles					Temperature	Time (min:sec)	Cycles
72 C	03:00:00	1			42 C	90:00	1					98 C	03:00:00	1
4 C	HOLD				50 C	02:00:00	10					98 C	00:15:00	18
					42 C	02:00:00						67 C	00:20:00
					72 C	15:00:00	1					72 C	06:00:00
					4 C	HOLD						72 C	05:00:00	1
												4 C	HOLD

### Sheet: Table S1b
Table S1b. Reagents and conditions used for cDNA synthesis of JURKAT, SET2, NALM6, MOLT4 and HSPC libraries using SMART-seq+, mRNA targeting or TARGET-seq chemistries in 96 well-plates.
Lysis	SMART-seq+/ mRNA targeting	Final concentration	TARGET-seq	Final concentration		RT	SMART-seq+	Final concentration	mRNA targeting	Final concentration	TARGET-seq	Final concentration		PCR	SMART-seq+	Final concentration	mRNA targeting	TARGET-seq	Final concentration
Triton X-100 0.4 %	1.9 μL	0.0018	1.9 μL	0.0018		5X Buffer	2 μL	1 X	2 μL	1 X	2 μL	1 X		2X Buffer	12.5 μL	1 X	12.5 μL	12.5 μL	1 X
RNase Inhibitor (40 U/μL)	0.1 μL	0.97 U/μL	0.1 μL	0.95 U/μL		RNase Inhibitor (40 U/μL)	0.25 μL	1 U/μL	0.25 μL	1 U/μL	0.25 μL	1 U/μL		ISPCR primer (10 μM)	0.125 μL	50 nM	0.125 μL	0.125 μL	50 nM
dNTPs (10 mM)	1 μL	2.4 mM	1 μL	2.4 mM		LNA-TSO (100 μM)	0.1 μL	1 μM	0.1 μL	1 μM	0.1 μL	1 μM		SeqAMP (100 U/μL)	0.5 μL	2 U/μL	0.5 μL	0.5 μL	2 U/μL
OligodT30 (10 μM)	1 μL	2.4 μM	1 μL	2.4 μM		SMARTScribe (100 U/μL)	0.5 μL	5.15 U/μL	0.5 μL	5.10 U/μL	1 μL	10.20 U/μL		gDNA primers (200 μM stock)	0	NA	Variable (0.1 μL per primer)	Variable (0.1 μL per primer)	808 nM
Qiagen Protease (1.07 AU/mL)	-	NA	0.1 μL	2.7E-05 AU/μL		mRNA primers (200 μM stock)	0	NA	Variable (0.035 μL per primer)	714 nM	Variable (0.035 μL per primer)	714 nM		cDNA primers (20 μM stock)	0	NA	Variable (0.035 μL per primer)	Variable (0.035 μL per primer)	28.2 nM
ERCC spike-in (1:400,000 cell lines, 1:2,000,000 HSPCs)	0.1 μL	1:16,400,000 for cell lines and 1:82,000,000 for HSPCs	0.1 μL	1:16,800,000 for cell lines and 1:84,000,000 for HSPCs		RT-PCR Grade Water	2.25 μL	NA	Variable	NA	Variable	NA		RT-PCR Grade Water	1.875 μL	NA	Variable	Variable	NA
TOTAL	4.1 μL		4.2 μL			TOTAL	5.6 μL		5.6 μL		5.6 μL			TOTAL	15 μL		15 μL	15 μL
TOTAL volume (cumulative)	4.1 μL		4.2 μL			TOTAL volume (cumulative)	9.7 μL		9.8 μL		9.8 μL			TOTAL volume (cumulative)	24.7 μL		24.8 μL	24.8 μL
HEAT INACTIVATION	SMART-seq+/ mRNA targeting					RT PROGRAM								PCR PROGRAM
Temperature	Time (min:sec)	Cycles				Temperature	Time (min:sec)	Cycles						Temperature	Time (min:sec)	Cycles
72 C	03:00:00	1				42 C	90:00	1						98 C	03:00:00	1
4 C	HOLD					50 C	02:00:00	10						98 C	00:15:00	22 (HSPC) - 20 (cell lines)
HEAT INACTIVATION	TARGET-seq					42 C	02:00:00							67 C	00:20:00
Temperature	Time (min:sec)	Cycles				72 C	15:00:00	1						72 C	06:00:00
72 C	15:00:00	1				4 C	HOLD							72 C	05:00:00	1
4 C	HOLD													4 C	HOLD
