## Supplementary material for "Unraveling intratumoral heterogeneity through high-sensitivity single-cell mutational analysis and parallel RNA-sequencing"

### Sheet: Table S2
Table S2. Primers used for amplification of mRNA and gDNA amplicons during RT, PCR and barcoding PCR steps.
Table S2a. Primers used in the pre-amplification of gDNA, mRNA and cDNA amplicons during RT and PCR steps.
Table S2b. Target-specific barcoding primers used for first barcoding PCR.

### Sheet: Table S2a
Table S2a. Primers used in the pre-amplification of gDNA, mRNA and cDNA amplicons during RT and PCR steps.
#Primers used in the pre-amplification of genomic DNA amplicons during PCR.
Region (hg19 coordinates)	Gene	Forward Primer	Reverse Primer	Purification	Sample
chr9:5073560-5073881	JAK2	CCAAAGCACATTGTATCCTCATCT	CACTGACACCTAGCTGTGATCCT	HPLC	SET2, all patient samples and normal donors (Table S3)
chr9:5070785-5071086	intronic	ACATAAGATCTGATAATCTGGCAGT	TGATGACAAATTCTTAGGAGAGACT	HPLC	SET2
chr9:4929565-4929848	intronic	CAAGTCAGGCCACTATCGCAG	TCAAGCTGAACTTCCAGAGAGAC	HPLC	SET2,IF0602,OX4739,HD7650,IF0111
chr4:106164704-106165026	TET2	GGATGGAATGGTGATCCACG	AAGTGCACGCTGAACTCTCTTC	HPLC	NALM6
chr4:106158477-106158816	TET2	TCAATATGATTTCCCATCTTGCAG	ACAAAGAGCTAAATAGGCGAATTG	HPLC	OX2123,HD7643,OX4739
chr4:106157895-106158185	TET2	CCAGGGAGGAAGTCACACTCAG	TCCATGGTCTCAATGATGCTCTT	HPLC	SMD32316,OX4739
chr7:148523482-148523807	EZH2	GATAGCACTCTCCAAGCTGC	ACACATGGAAACCTTTTAGAAACTG	HPLC	OX2123,HD7643,OX4739
chr21:36252744-36253049	RUNX1	TAAGACAGACCGAGTTTCTAGGGA	ATCCCTGATGTCTGCATTTGTCC	HPLC	JURKAT
chr9:139408930-139409229	NOTCH1	GATGTGTCCCCATGATCGGC	ACAGGGAAATCGAGGTTGACG	HPLC	JURKAT
chr17:7577986-7578353	TP53	GAGGCCCTTAGCCTCTGTAAG	GAGAGACGACAGGGCTGGTT	HPLC	JURKAT
chr10:89717567-89717920	PTEN	GCATTTCCTGTGAAATAATACTGGT	ATGTCTCACCAATGCCAGAGTA	HPLC	JURKAT
chr21:44514921-44514470	U2AF1	TTAAAGCGTGGATGGCAAGC	TGTACTATGTTCTAAGCACTGCC	HPLC	MOLT4
chr1:115258608-115258908	NRAS	GGGTAAAGATGATCCGACAAGTG	AGAACCAAATGGAAGGTCACAC	HPLC	MOLT4
#Primers used in the pre-amplification of mRNA amplicons during RT.
Region (hg19 coordinates)	Gene	Forward Primer	Reverse Primer	Purification	Sample
chr9:5069183-5077565	JAK2	TAAATGCTGTCCCCCAAAGC	CCATGCCAACTGTTTAGCAAC	Rnase free HPLC	SET2, all patient samples and normal donors (Table S3)
chr4:106182946-106182966	TET2	CTAAGTGGGTGGTTCGCAGA	TGGTGCCATAAGAGTGGACAG	Rnase free HPLC	NALM6
chr21:36171691-36259428	RUNX1	ACTCAATCGGCTTGTTGTGAT	CAATGGATCCCAGGTATTGG	Rnase free HPLC	JURKAT
chr9:139409753-139407553	NOTCH1	TACGAGTGTGCCTGTGAGC	GTTCAGACATGGGTTGGACG	Rnase free HPLC	JURKAT
chr17:7578509-7577087	TP53	TTGCCAACTGGCCAAGACCT	TTGCGGAGATTCTCTTCCTCTG	Rnase free HPLC	JURKAT
chr10:89692891-89720702	PTEN	AGCTGGAAAGGGACGAACTG	CCTCTGGTCCTGGTATGAAGA	Rnase free HPLC	JURKAT
chr21:44527600-44513229	U2AF1	TCGGCACCGAGAAAGACAAA	GCTCAGAATCGCCCAGATCT	Rnase free HPLC	MOLT4
chr1:115256481-115259413	NRAS	CCTTCGCCTGTCCTCATGTA	CCGACTGATTACGTAGCGGG	Rnase free HPLC	MOLT4
chr7:148516691-148524358	EZH2	ATGCTGGTAACACTGTGGTC	ATAAAGAAAGCCGCCCACCT	Rnase free HPLC	OX2123,HD7643,OX4739
#Primers used in the pre-amplification of cDNA amplicons during PCR.
Region (hg19 coordinates)	Gene	Forward Primer	Reverse Primer	Purification	Sample
chr9:5069183-5077565	JAK2	AAGCAGTGGTATCAACGCAGAGTTAAATGCTGTCCCCCAAAGC	AAGCAGTGGTATCAACGCAGAGTCCATGCCAACTGTTTAGCAAC	HPLC	SET2, all patient samples and normal donors (Table S3)
chr4:106182946-106182966	TET2	AAGCAGTGGTATCAACGCAGAGTCTAAGTGGGTGGTTCGCAGA	AAGCAGTGGTATCAACGCAGAGTTGGTGCCATAAGAGTGGACAG	HPLC	NALM6
chr21:36252944-36171710	RUNX1	AAGCAGTGGTATCAACGCAGAGTGGCTGGCAATGATGAAAACT	AAGCAGTGGTATCAACGCAGAGTCAATGGATCCCAGGTATTGG	HPLC	JURKAT
chr9:139409753-139407553	NOTCH1	AAGCAGTGGTATCAACGCAGAGTTACGAGTGTGCCTGTGAGC	AAGCAGTGGTATCAACGCAGAGTGTTCAGACATGGGTTGGACG	HPLC	JURKAT
chr17:7578509-7577087	TP53	AAGCAGTGGTATCAACGCAGAGTTTGCCAACTGGCCAAGACCT	AAGCAGTGGTATCAACGCAGAGTTTGCGGAGATTCTCTTCCTCTG	HPLC	JURKAT
chr10:89692891-89720702	PTEN	AAGCAGTGGTATCAACGCAGAGTAGCTGGAAAGGGACGAACTG	AAGCAGTGGTATCAACGCAGAGTCCTCTGGTCCTGGTATGAAGA	HPLC	JURKAT
chr21:44527600-44513229	U2AF1	AAGCAGTGGTATCAACGCAGAGTTCGGCACCGAGAAAGACAAA	AAGCAGTGGTATCAACGCAGAGTGCTCAGAATCGCCCAGATCT	HPLC	MOLT4
chr1:115256481-115259413	NRAS	AAGCAGTGGTATCAACGCAGAGTCCTTCGCCTGTCCTCATGTA	AAGCAGTGGTATCAACGCAGAGTCCGACTGATTACGTAGCGGG	HPLC	MOLT4
chr7:148516691-148524358	EZH2	AAGCAGTGGTATCAACGCAGAGTATGCTGGTAACACTGTGGTC	AAGCAGTGGTATCAACGCAGAGTATAAAGAAAGCCGCCCACCT	HPLC	OX2123,HD7643,OX4739

### Sheet: Table S2b
Table S2b. Target-specific barcoding primers used for first barcoding PCR.
#Primers used for the barcoding of genomic DNA amplicons for targeted NGS during first barcoding PCR.
Region (hg19 coordinates)	Gene	Forward Primer	Reverse Primer	Purification	Sample
chr9:5073648-5073817	JAK2	ACACTGACGACATGGTTCTACATTATGGACAACAGTCAAACAACAA	TACGGTAGCAGAGACTTGGTCTAAAGGCATTAGAAAGCCTGTAGT	Cartridge	SET2, all patient samples and normal donors (Table S3)
chr9:5070785-5071086	intronic	ACACTGACGACATGGTTCTACAACATAAGATCTGATAATCTGGCAGT	TACGGTAGCAGAGACTTGGTCTTGATGACAAATTCTTAGGAGAGACT	Cartridge	SET2
chr9:4929565-4929728	intronic	ACACTGACGACATGGTTCTACACAAGTCAGGCCACTATCGCAG	TACGGTAGCAGAGACTTGGTCTTCTTCCAAGGAACAGTGGCTC	Cartridge	SET2
chr4:106164707-106164982	TET2	ACACTGACGACATGGTTCTACATGGAATGGTGATCCACGCAG	TACGGTAGCAGAGACTTGGTCTTCCTATCAGTGGCCGCAAAG	Cartridge	NALM6
chr4:106158477-106158630	TET2	ACACTGACGACATGGTTCTACATCAATATGATTTCCCATCTTGCAG	TACGGTAGCAGAGACTTGGTCTTGAGCCTTTACAAATTGCTGCC	Cartridge	OX2123,HD7643,OX4739
chr4:106157896-106158056	TET2	ACACTGACGACATGGTTCTACACAGGGAGGAAGTCACACTCAG	TACGGTAGCAGAGACTTGGTCTCCAGGTTCCACCTTAATTGGC	Cartridge	SMD32316,OX4739
chr7:148523485-148523807	EZH2	ACACTGACGACATGGTTCTACAAGCACTCTCCAAGCTGCTTTA	TACGGTAGCAGAGACTTGGTCTACACATGGAAACCTTTTAGAAACTG	Cartridge	OX2123,HD7643,OX4739
chr21:36252803-36253027	RUNX1	ACACTGACGACATGGTTCTACAGGTTTGTTGCCATGAAACGTG	TACGGTAGCAGAGACTTGGTCTATCCCTGATGTCTGCATTTGTCC	Cartridge	JURKAT
chr9:139408930-139409229	NOTCH1	ACACTGACGACATGGTTCTACAGATGTGTCCCCATGATCGGC	TACGGTAGCAGAGACTTGGTCTACAGGGAAATCGAGGTTGACG	Cartridge	JURKAT
chr17:7578138-7578319	TP53	ACACTGACGACATGGTTCTACATTAACCCCTCCTCCCAGAGAC	TACGGTAGCAGAGACTTGGTCTGGCCTCTGATTCCTCACTGATT	Cartridge	JURKAT
chr10:89717566-89717800	PTEN	ACACTGACGACATGGTTCTACAGGCATTTCCTGTGAAATAATACTGG	TACGGTAGCAGAGACTTGGTCTTCCCAATGAAAGTAAAGTACAAACC	Cartridge	JURKAT
chr21:44514679-44514567	U2AF1	ACACTGACGACATGGTTCTACAATGTCTCCTTCCAACCCACC	TACGGTAGCAGAGACTTGGTCTACTGAGCTTAACAACGGGCA	Cartridge	MOLT4
chr1:115258620-115258906	NRAS	ACACTGACGACATGGTTCTACATCCGACAAGTGAGAGACAGGA	TACGGTAGCAGAGACTTGGTCTAACCAAATGGAAGGTCACACT	Cartridge	MOLT4
#Primers used for the barcoding of cDNA amplicons for targeted NGS during first barcoding PCR.
Region (hg19 coordinates)	Gene	Forward Primer	Reverse Primer	Purification	Sample
chr9:5072596-5077484	JAK2	ACACTGACGACATGGTTCTACATCTGGATAAAGCACACAGAAACT	TACGGTAGCAGAGACTTGGTCTTCCAAATTTTACAAACTCCTGAACC	Cartridge	SET2, all patient samples and normal donors (Table S3)
chr4:106164077-106180795	TET2	ACACTGACGACATGGTTCTACACTAAGTGGGTGGTTCGCAGA	TACGGTAGCAGAGACTTGGTCTGACAGGCGCAAGTTCTCTCT	Cartridge	NALM6
chr21:36252903-36206883	RUNX1	ACACTGACGACATGGTTCTACAGCAATGATGAAAACTACTCGGCT	TACGGTAGCAGAGACTTGGTCTGTTTCTGCCGATGTCTTCGAG	Cartridge	JURKAT
chr9:139409119-139407966	NOTCH1	ACACTGACGACATGGTTCTACACAACATCGATGAGTGTGCGG	TACGGTAGCAGAGACTTGGTCTACAGTTGGTCCCACTCCACC	Cartridge	JURKAT
chr17:7578376-7577598	TP53	ACACTGACGACATGGTTCTACACATGAGCGCTGCTCAGATAG	TACGGTAGCAGAGACTTGGTCTTTGTAGTGGATGGTGGTACAGT	Cartridge	JURKAT
chr10:89711991-89720673	PTEN	ACACTGACGACATGGTTCTACATCCAATGTTCAGTGGCGGAA	TACGGTAGCAGAGACTTGGTCTACCCAAAAGTGAAACATTTTGTCC	Cartridge	JURKAT
chr21:44514792-44513229	U2AF1	ACACTGACGACATGGTTCTACACCCGTGACGGACTTCAGAGA	TACGGTAGCAGAGACTTGGTCTGCTCAGAATCGCCCAGATCT	Cartridge	MOLT4
chr1:115256530-115259325	NRAS	ACACTGACGACATGGTTCTACAGTCCAGCTGTATCCAGTATGTCC	TACGGTAGCAGAGACTTGGTCTCGGCTGTGGTCCTAAATCTGT	Cartridge	MOLT4
chr7:148523550-148524292	EZH2	ACACTGACGACATGGTTCTACAATTGCACTTACGATGTAGGAAGC	TACGGTAGCAGAGACTTGGTCTTTCCAGATAAGGGCACAGCAG	Cartridge	OX2123,HD7643,OX4739
