## Supplementary material for "Unraveling intratumoral heterogeneity through high-sensitivity single-cell mutational analysis and parallel RNA-sequencing"

### Sheet: Table S4
Table S4. Genesets used for GSEA and ssGSEA analysis.
Gene set	Brief description	Link
#HALLMARKS
HALLMARK_ADIPOGENESIS	Genes up-regulated during adipocyte differentiation (adipogenesis).	http://software.broadinstitute.org/gsea/msigdb/cards/HALLMARK_ADIPOGENESIS.html
HALLMARK_ALLOGRAFT_REJECTION	Genes up-regulated during transplant rejection.	http://software.broadinstitute.org/gsea/msigdb/cards/HALLMARK_ALLOGRAFT_REJECTION.html
HALLMARK_ANDROGEN_RESPONSE	Genes defining response to androgens.	http://software.broadinstitute.org/gsea/msigdb/cards/HALLMARK_ANDROGEN_RESPONSE.html
HALLMARK_ANGIOGENESIS	Genes up-regulated during formation of blood vessels (angiogenesis).	http://software.broadinstitute.org/gsea/msigdb/cards/HALLMARK_ANGIOGENESIS.html
HALLMARK_APICAL_JUNCTION	Genes encoding components of apical junction complex.	http://software.broadinstitute.org/gsea/msigdb/cards/HALLMARK_APICAL_JUNCTION.html
HALLMARK_APICAL_SURFACE	Genes encoding proteins over-represented on the apical surface of epithelial cells, e.g., important for cell polarity (apical area).	http://software.broadinstitute.org/gsea/msigdb/cards/HALLMARK_APICAL_SURFACE.html
HALLMARK_APOPTOSIS	Genes mediating programmed cell death (apoptosis) by activation of caspases.	http://software.broadinstitute.org/gsea/msigdb/cards/HALLMARK_APOPTOSIS.html
HALLMARK_BILE_ACID_METABOLISM	Genes involve in metabolism of bile acids and salts.	http://software.broadinstitute.org/gsea/msigdb/cards/HALLMARK_BILE_ACID_METABOLISM
HALLMARK_CHOLESTEROL_HOMEOSTASIS	Genes involved in cholesterol homeostasis.	http://software.broadinstitute.org/gsea/msigdb/cards/HALLMARK_CHOLESTEROL_HOMEOSTASIS.html
HALLMARK_COAGULATION	Genes encoding components of blood coagulation system; also up-regulated in platelets.	http://software.broadinstitute.org/gsea/msigdb/cards/HALLMARK_COAGULATION.html
HALLMARK_COMPLEMENT	Genes encoding components of the complement system, which is part of the innate immune system.	http://software.broadinstitute.org/gsea/msigdb/cards/HALLMARK_COMPLEMENT.html
HALLMARK_DNA_REPAIR	Genes involved in DNA repair.	http://software.broadinstitute.org/gsea/msigdb/cards/HALLMARK_DNA_REPAIR.html
HALLMARK_E2F_TARGETS	Genes encoding cell cycle related targets of E2F transcription factors.	http://software.broadinstitute.org/gsea/msigdb/cards/HALLMARK_E2F_TARGETS.html
HALLMARK_EPITHELIAL_MESENCHYMAL_TRANSITION	Genes defining epithelial-mesenchymal transition, as in wound healing, fibrosis and metastasis.	http://software.broadinstitute.org/gsea/msigdb/cards/HALLMARK_EPITHELIAL_MESENCHYMAL_TRANSITION.html
HALLMARK_ESTROGEN_RESPONSE_EARLY	Genes defining early response to estrogen.	http://software.broadinstitute.org/gsea/msigdb/cards/HALLMARK_ESTROGEN_RESPONSE_EARLY.html
HALLMARK_ESTROGEN_RESPONSE_LATE	Genes defining late response to estrogen.	http://software.broadinstitute.org/gsea/msigdb/cards/HALLMARK_ESTROGEN_RESPONSE_LATE.html
HALLMARK_FATTY_ACID_METABOLISM	Genes encoding proteins involved in metabolism of fatty acids.	http://software.broadinstitute.org/gsea/msigdb/cards/HALLMARK_FATTY_ACID_METABOLISM.html
HALLMARK_G2M_CHECKPOINT	Genes involved in the G2/M checkpoint, as in progression through the cell division cycle.	http://software.broadinstitute.org/gsea/msigdb/cards/HALLMARK_G2M_CHECKPOINT.html
HALLMARK_GLYCOLYSIS	Genes encoding proteins involved in glycolysis and gluconeogenesis.	http://software.broadinstitute.org/gsea/msigdb/cards/HALLMARK_GLYCOLYSIS.html
HALLMARK_HEDGEHOG_SIGNALING	Genes up-regulated by activation of hedgehog signaling.	http://software.broadinstitute.org/gsea/msigdb/cards/HALLMARK_HEDGEHOG_SIGNALING.html
HALLMARK_HEME_METABOLISM	Genes involved in metabolism of heme (a cofactor consisting of iron and porphyrin) and erythroblast differentiation.	http://software.broadinstitute.org/gsea/msigdb/cards/HALLMARK_HEME_METABOLISM.html
HALLMARK_HYPOXIA	Genes up-regulated in response to low oxygen levels (hypoxia).	http://software.broadinstitute.org/gsea/msigdb/cards/HALLMARK_HYPOXIA.html
HALLMARK_IL2_STAT5_SIGNALING	Genes up-regulated by STAT5 in response to IL2 stimulation.	http://software.broadinstitute.org/gsea/msigdb/cards/HALLMARK_IL2_STAT5_SIGNALING.html
HALLMARK_IL6_JAK_STAT3_SIGNALING	Genes up-regulated by IL6 via STAT3, e.g., during acute phase response.	http://software.broadinstitute.org/gsea/msigdb/cards/HALLMARK_IL6_JAK_STAT3_SIGNALING.html
HALLMARK_INFLAMMATORY_RESPONSE	Genes defining inflammatory response.	http://software.broadinstitute.org/gsea/msigdb/cards/HALLMARK_INFLAMMATORY_RESPONSE.html
HALLMARK_INTERFERON_ALPHA_RESPONSE	Genes up-regulated in response to alpha interferon proteins.	http://software.broadinstitute.org/gsea/msigdb/cards/HALLMARK_INTERFERON_ALPHA_RESPONSE.html
HALLMARK_INTERFERON_GAMMA_RESPONSE	Genes up-regulated in response to IFNG.	http://software.broadinstitute.org/gsea/msigdb/cards/HALLMARK_INTERFERON_GAMMA_RESPONSE.html
HALLMARK_KRAS_SIGNALING_DN	Genes down-regulated by KRAS activation.	http://software.broadinstitute.org/gsea/msigdb/cards/HALLMARK_KRAS_SIGNALING_DN
HALLMARK_KRAS_SIGNALING_UP	Genes up-regulated by KRAS activation.	http://software.broadinstitute.org/gsea/msigdb/cards/HALLMARK_KRAS_SIGNALING_UP
HALLMARK_MITOTIC_SPINDLE	Genes important for mitotic spindle assembly.	http://software.broadinstitute.org/gsea/msigdb/cards/HALLMARK_MITOTIC_SPINDLE.html
HALLMARK_MTORC1_SIGNALING	Genes up-regulated through activation of mTORC1 complex.	http://software.broadinstitute.org/gsea/msigdb/cards/HALLMARK_MTORC1_SIGNALING.html
HALLMARK_MYC_TARGETS_V1	A subgroup of genes regulated by MYC - version 1 (v1).	http://software.broadinstitute.org/gsea/msigdb/cards/HALLMARK_MYC_TARGETS_V1.html
HALLMARK_MYC_TARGETS_V2	A subgroup of genes regulated by MYC - version 2 (v2).	http://software.broadinstitute.org/gsea/msigdb/cards/HALLMARK_MYC_TARGETS_V2.html
HALLMARK_MYOGENESIS	Genes involved in development of skeletal muscle (myogenesis).	http://software.broadinstitute.org/gsea/msigdb/cards/HALLMARK_MYOGENESIS.html
HALLMARK_NOTCH_SIGNALING	Genes up-regulated by activation of Notch signaling.	http://software.broadinstitute.org/gsea/msigdb/cards/HALLMARK_NOTCH_SIGNALING.html
HALLMARK_OXIDATIVE_PHOSPHORYLATION	Genes encoding proteins involved in oxidative phosphorylation.	http://software.broadinstitute.org/gsea/msigdb/cards/HALLMARK_OXIDATIVE_PHOSPHORYLATION.html
HALLMARK_P53_PATHWAY	Genes involved in p53 pathways and networks.	http://software.broadinstitute.org/gsea/msigdb/cards/HALLMARK_P53_PATHWAY.html
HALLMARK_PANCREAS_BETA_CELLS	Genes specifically up-regulated in pancreatic beta cells.	http://software.broadinstitute.org/gsea/msigdb/cards/HALLMARK_PANCREAS_BETA_CELLS.html
HALLMARK_PEROXISOME	Genes encoding components of peroxisome.	http://software.broadinstitute.org/gsea/msigdb/cards/HALLMARK_PEROXISOME
HALLMARK_PI3K_AKT_MTOR_SIGNALING	Genes up-regulated by activation of the PI3K/AKT/mTOR pathway.	http://software.broadinstitute.org/gsea/msigdb/cards/HALLMARK_PI3K_AKT_MTOR_SIGNALING.html
HALLMARK_PROTEIN_SECRETION	Genes involved in protein secretion pathway.	http://software.broadinstitute.org/gsea/msigdb/cards/HALLMARK_PROTEIN_SECRETION.html
HALLMARK_REACTIVE_OXIGEN_SPECIES_PATHWAY	Genes up-regulated by reactive oxigen species (ROS).	http://software.broadinstitute.org/gsea/msigdb/cards/HALLMARK_REACTIVE_OXIGEN_SPECIES_PATHWAY.html
HALLMARK_SPERMATOGENESIS	Genes up-regulated during production of male gametes (sperm), as in spermatogenesis.	http://software.broadinstitute.org/gsea/msigdb/cards/HALLMARK_SPERMATOGENESIS
HALLMARK_TGF_BETA_SIGNALING	Genes up-regulated in response to TGFB1.	http://software.broadinstitute.org/gsea/msigdb/cards/HALLMARK_TGF_BETA_SIGNALING.html
HALLMARK_TNFA_SIGNALING_VIA_NFKB	Genes regulated by NF-kB in response to TNF.	http://software.broadinstitute.org/gsea/msigdb/cards/HALLMARK_TNFA_SIGNALING_VIA_NFKB.html
HALLMARK_UNFOLDED_PROTEIN_RESPONSE	Genes up-regulated during unfolded protein response, a cellular stress response related to the endoplasmic reticulum.	http://software.broadinstitute.org/gsea/msigdb/cards/HALLMARK_UNFOLDED_PROTEIN_RESPONSE.html
HALLMARK_UV_RESPONSE_DN	Genes down-regulated in response to ultraviolet (UV) radiation.	http://software.broadinstitute.org/gsea/msigdb/cards/HALLMARK_UV_RESPONSE_DN.html
HALLMARK_UV_RESPONSE_UP	Genes up-regulated in response to ultraviolet (UV) radiation.	http://software.broadinstitute.org/gsea/msigdb/cards/HALLMARK_UV_RESPONSE_UP.html
HALLMARK_WNT_BETA_CATENIN_SIGNALING	Genes up-regulated by activation of WNT signaling through accumulation of beta catenin CTNNB1.	http://software.broadinstitute.org/gsea/msigdb/cards/HALLMARK_WNT_BETA_CATENIN_SIGNALING.html
HALLMARK_XENOBIOTIC_METABOLISM	Genes encoding proteins involved in processing of drugs and other xenobiotics.	http://software.broadinstitute.org/gsea/msigdb/cards/HALLMARK_XENOBIOTIC_METABOLISM.html
#PRC2-EZH2
PRC2_EZH2_UP.V1_DN	Genes down-regulated in TIG3 cells (fibroblasts) upon knockdown of EZH2 [GeneID=2146] gene.	http://software.broadinstitute.org/gsea/msigdb/geneset_page.jsp?geneSetName=PRC2_EZH2_UP.V1_DN
PRC2_EZH2_UP.V1_UP	Genes up-regulated in TIG3 cells (fibroblasts) upon knockdown of EZH2 [GeneID=2146] gene.	http://software.broadinstitute.org/gsea/msigdb/geneset_page.jsp?geneSetName=PRC2_EZH2_UP.V1_UP
#STAT5A TARGETS
SCHURINGA_STAT5A_TARGETS_DN	Genes down-regulated in hematopoietic stem cells (HSC) overexpressing a constitutively active form of STAT5 off retroviral vector.	http://software.broadinstitute.org/gsea/msigdb/geneset_page.jsp?geneSetName=SCHURINGA_STAT5A_TARGETS_DN
SCHURINGA_STAT5A_TARGETS_UP	Genes up-regulated in hematopoietic stem cells (HSC) overexpressing a constitutively active form of STAT5 off retroviral vector.	http://software.broadinstitute.org/gsea/msigdb/geneset_page.jsp?geneSetName=SCHURINGA_STAT5A_TARGETS_UP
#HSC
IVANOVA_HEMATOPOIESIS_STEM_CELL	Genes in the expression cluster 'HSC Shared': up-regulated in hematopoietic stem cells (HSC) from adult bone marrow and fetal liver.	http://software.broadinstitute.org/gsea/msigdb/cards/IVANOVA_HEMATOPOIESIS_STEM_CELL
#TET2 TARGETS
UP_TET2_KO	Genes upregulated upon TET2-KO in murine HSCs	PMCID: PMC4957136
DN_TET2_KO	Genes downregulated upon TET2-KO in murine HSCs	PMCID: PMC4957136
