## Supplementary material for "Unraveling intratumoral heterogeneity through high-sensitivity single-cell mutational analysis and parallel RNA-sequencing"

### Sheet: Table S6
Table S6. GSEA analysis of EZH2, TET2 and JAK2V617F mutant cells compared to cells from normal donors.
Table S6a. GSEA analysis of EZH2 and TET2 mutant cells (TET2+EZH2+JAK2+ or TET2+EZH2+) compared to cells from normal donors (NORMAL) using HALLMARK genesets and PCR2-EZH2, HSC and TET2 specific genesets
Table S6b. GSEA analysis of JAK2 mutant cells (JAK2+HET or JAK2+HOM) compared to cells from normal donors (‘NORMAL’) using STAT5A-target genesets.

### Sheet: Table S6a
Table S6a. GSEA analysis of EZH2 and TET2 mutant cells (TET2+EZH2+JAK2+ or TET2+EZH2+) compared to cells from normal donors (NORMAL) using HALLMARK genesets and PCR2-EZH2, HSC and TET2 specific genesets
#Significantly enriched pathways using a FDR q-value cut-off < 0.25.
Geneset	FDR q-value	Enriched in
HALLMARK_TNFA_SIGNALING_VIA_NFKB	0	EZH2+TET2+/JAK2+EZH2+TET2+
HALLMARK_ESTROGEN_RESPONSE_LATE	0.0190641	EZH2+TET2+/JAK2+EZH2+TET2+
HALLMARK_APOPTOSIS	0.0266873	EZH2+TET2+/JAK2+EZH2+TET2+
HALLMARK_TGF_BETA_SIGNALING	0.0278315	EZH2+TET2+/JAK2+EZH2+TET2+
HALLMARK_P53_PATHWAY	0.0328031	EZH2+TET2+/JAK2+EZH2+TET2+
HALLMARK_MTORC1_SIGNALING	0.0356956	EZH2+TET2+/JAK2+EZH2+TET2+
HALLMARK_HYPOXIA	0.0384016	EZH2+TET2+/JAK2+EZH2+TET2+
HALLMARK_G2M_CHECKPOINT	0.039344	EZH2+TET2+/JAK2+EZH2+TET2+
HALLMARK_E2F_TARGETS	0.0414903	EZH2+TET2+/JAK2+EZH2+TET2+
HALLMARK_UV_RESPONSE_UP	0.0576736	EZH2+TET2+/JAK2+EZH2+TET2+
HALLMARK_MYC_TARGETS_V1	0.0721813	EZH2+TET2+/JAK2+EZH2+TET2+
HALLMARK_ESTROGEN_RESPONSE_EARLY	0.0848397	EZH2+TET2+/JAK2+EZH2+TET2+
HALLMARK_PI3K_AKT_MTOR_SIGNALING	0.0856422	EZH2+TET2+/JAK2+EZH2+TET2+
HALLMARK_EPITHELIAL_MESENCHYMAL_TRANSITION	0.115608	EZH2+TET2+/JAK2+EZH2+TET2+
HALLMARK_UNFOLDED_PROTEIN_RESPONSE	0.168846	EZH2+TET2+/JAK2+EZH2+TET2+
HALLMARK_XENOBIOTIC_METABOLISM	0.190614	EZH2+TET2+/JAK2+EZH2+TET2+
HALLMARK_INFLAMMATORY_RESPONSE	0.196311	EZH2+TET2+/JAK2+EZH2+TET2+
HALLMARK_WNT_BETA_CATENIN_SIGNALING	0.236687	EZH2+TET2+/JAK2+EZH2+TET2+
HSC_IVANOVA	0.0143149	EZH2+TET2+/JAK2+EZH2+TET2+
KEGG_P53_SIGNALING_PATHWAY	0.00128947	EZH2+TET2+/JAK2+EZH2+TET2+
HALLMARK_INTERFERON_ALPHA_RESPONSE	0	NORMAL
HALLMARK_PROTEIN_SECRETION	0.00574398	NORMAL
HALLMARK_COAGULATION	0.012551	NORMAL
HALLMARK_INTERFERON_GAMMA_RESPONSE	0.050958	NORMAL
HALLMARK_BILE_ACID_METABOLISM	0.102506	NORMAL
HALLMARK_ALLOGRAFT_REJECTION	0.126071	NORMAL
HALLMARK_IL2_STAT5_SIGNALING	0.13734	NORMAL
HALLMARK_APICAL_SURFACE	0.153303	NORMAL
HALLMARK_KRAS_SIGNALING_UP	0.187415	NORMAL
DN.TET2.KO	0.0408526	NORMAL
UP.TET2.KO	0.156522	NORMAL
PRC2_EZH2_UP.V1_DOWN	0.222433	NORMAL

### Sheet: Table S6b
Table S6b. GSEA analysis of JAK2 mutant cells (JAK2+HET or JAK2+HOM) compared to cells from normal donors (‘NORMAL’) using STAT5A-target genesets.
#GSEA analysis of JAK2V617F heterozygous mutant cells compared to cells from normal donors (‘NORMAL’) using STAT5A-target genesets.
Genesets	FDR q-value	Enriched in
SCHURINGA_STAT5A_TARGETS_UP	0.0456432	JAK2+HET
SCHURINGA_STAT5A_TARGETS_DN	0.109462	NORMAL
#GSEA analysis of JAK2V617F homozygous mutant cells compared to cells from normal donors (‘NORMAL’) using STAT5A-target genesets. NS stands for "not significant".
Genesets	FDR q-value	Enriched in
SCHURINGA_STAT5A_TARGETS_UP	0.0104603	JAK2+HOM
SCHURINGA_STAT5A_TARGETS_DN	NS	NORMAL
